# The Impact of Glyphosate-Based Herbicides and Their Components on *Daphnia Magna*

**DOI:** 10.1101/794156

**Authors:** Katherine Duan, Alexander Kish, Leanna Kish, Peter Faletra, Kelly Salmon

## Abstract

Recent studies suggest glyphosate-based herbicides (GBHs) are more harmful to animals than suggested by the EPA and industry-funded studies. Both glyphosate and the only known “other” ingredient in GBHs, polyethoxylated tallow amine (POEA), have been implicated as safety hazards. In this study, we investigated the effects of the commercial GBHs Roundup^®^, Rodeo^®^ and the two known GBH ingredients, POEA and glyphosate, on the survival and heart rates of *Daphnia magna*. *D. magna* were exposed to the retail herbicide mixture and the individual components dissolved in water to mimic possible environmental exposure. When exposed to Roundup^®^ and Rodeo^®^, *D. magna* survival and heart rates declined following a dose-response pattern. A commercial formulation of Roundup^®^ containing 98% unlisted ingredients had the greatest effect on heart and survival rates, followed by two formulations of Rodeo with 4.62% unlisted ingredients and 1.72% unlisted ingredients, respectively. The Rodeo^®^ formulation with 1.72% unlisted ingredients had an equal concentration of glyphosate as the Roundup^®^ formulation, suggesting that the negative effects of GBHs are influenced by the unlisted ingredients. Although differences in survival rates were not observed between controls and glyphosate groups, groups exposed to glyphosate alone generally showed a significant (p<0.05) effect on *D. magna* heart rates. Heart rates following POEA exposure were consistently and, in most cases, significantly (p<0.05) lower than controls. POEA caused a decrease in survival rate for all concentrations, but followed a dose-response pattern only in the three highest concentrations. A Mock-GBH, made with POEA and glyphosate, significantly (p<0.05) lowered heart rates at some higher concentrations, with no dose-response pattern. The Mock-GBH negatively affected survival rates at approximately the same level as POEA alone. The heart rate data suggest that there are undisclosed ingredients in Roundup^®^ and Rodeo^®^ other than POEA and glyphosate that negatively affect *D. magna* since glyphosate and POEA combined yielded less pronounced negative responses than the full GBH products.
