## Supplemental Data Set 1 for "The Impact of Glyphosate-Based Herbicides and Their Components on *Daphnia Magna*"

### Sheet: Roundup-WGK
Roundup-WGK A (Fig 1A)
Anova Results
Table Analyzed	New Roundup 1
Kruskal-Wallis test
P value	<0.0001
Exact or approximate P value?	Approximate
P value summary	****
Do the medians vary signif. (P < 0.05)?	Yes
Number of groups	6
Kruskal-Wallis statistic	54.8
Data summary
Number of treatments (columns)	6
Number of values (total)	85
Multiple Comparisons
Number of families	1
Number of comparisons per family	5
Alpha	0.05
Dunn's multiple comparisons test	Mean rank diff.	Significant?	Summary	Adjusted P Value	A-?
Control (0%) vs. 10% (1,090 mg/L G*)	35.86	Yes	****	<0.0001	B	10% (1,090 mg/L G*)
Control (0%) vs. 25 (2,725 mg/L G*)	41.36	Yes	****	<0.0001	C	25 (2,725 mg/L G*)
Control (0%) vs. 50% (5,451 mg/L G*)	43.96	Yes	****	<0.0001	D	50% (5,451 mg/L G*)
Control (0%) vs. 75% (8,176 mg/L G*)	41.71	Yes	****	<0.0001	E	75% (8,176 mg/L G*)
Control (0%) vs. 100% (7,761 mg/L G*)	43.54	Yes	****	<0.0001	F	100% (7,761 mg/L G*)
Test details	Mean rank 1	Mean rank 2	Mean rank diff.	n1	n2	Z
Control (0%) vs. 10% (1,090 mg/L G*)	77	41.14	35.86	15	14	4.855
Control (0%) vs. 25 (2,725 mg/L G*)	77	35.64	41.36	15	14	5.6
Control (0%) vs. 50% (5,451 mg/L G*)	77	33.04	43.96	15	14	5.953
Control (0%) vs. 75% (8,176 mg/L G*)	77	35.29	41.71	15	14	5.649
Control (0%) vs. 100% (7,761 mg/L G*)	77	33.46	43.54	15	14	5.895
Roundup-WGK B (Fig 1B)
Anova Results
Table Analyzed	New Roundup 3
Kruskal-Wallis test
P value	<0.0001
Exact or approximate P value?	Approximate
P value summary	****
Do the medians vary signif. (P < 0.05)?	Yes
Number of groups	6
Kruskal-Wallis statistic	31.9
Data summary
Number of treatments (columns)	6
Number of values (total)	64
Multiple Comparisons
Number of families	1
Number of comparisons per family	5
Alpha	0.05
Dunn's multiple comparisons test	Mean rank diff.	Significant?	Summary	Adjusted P Value	A-?
0% vs. 1% (109 mg/L G*)	-7.227	No	ns	>0.9999	B	1% (109 mg/L G*)
0% vs. 3% (327 mg/L G*)	15.18	No	ns	0.2632	C	3% (327 mg/L G*)
0% vs. 5% (545 mg/L G*)	18.82	No	ns	0.0815	D	5% (545 mg/L G*)
0% vs. 7% (763 mg/L G*)	25.4	Yes	**	0.0078	E	7% (763 mg/L G*)
0% vs. 10% (1,090 mg/L G*)	28.65	Yes	**	0.0018	F	10% (1,090 mg/L G*)
Test details	Mean rank 1	Mean rank 2	Mean rank diff.	n1	n2	Z
0% vs. 1% (109 mg/L G*)	45.55	52.77	-7.227	11	11	0.9225
0% vs. 3% (327 mg/L G*)	45.55	30.36	15.18	11	11	1.938
0% vs. 5% (545 mg/L G*)	45.55	26.73	18.82	11	11	2.402
0% vs. 7% (763 mg/L G*)	45.55	20.15	25.4	11	10	3.164
0% vs. 10% (1,090 mg/L G*)	45.55	16.9	28.65	11	10	3.568
Roundup-WGK C (Fig 1C)
Anova Results
Table Analyzed	New Roundup 2
Kruskal-Wallis test
P value	<0.0001
Exact or approximate P value?	Approximate
P value summary	****
Do the medians vary signif. (P < 0.05)?	Yes
Number of groups	6
Kruskal-Wallis statistic	68.23
Data summary
Number of treatments (columns)	6
Number of values (total)	90
Multiple Comparisons
Number of families	1
Number of comparisons per family	5
Alpha	0.05
Dunn's multiple comparisons test	Mean rank diff.	Significant?	Summary	Adjusted P Value	A-?
0% vs. 0.1% (11 mg/L G*)	-12.2	No	ns	>0.9999	B	0.1% (11 mg/L G*)
0% vs. 0.5% (55 mg/L G*)	22.57	No	ns	0.0897	C	0.5% (55 mg/L G*)
0% vs. 1% (109 mg/L G*)	17.8	No	ns	0.3095	D	1% (109 mg/L G*)
0% vs. 5% (545 mg/L G*)	42	Yes	****	<0.0001	E	5% (545 mg/L G*)
0% vs. 10% (1,090 mg/L G*)	54.23	Yes	****	<0.0001	F	10% (1,090 mg/L G*)
Test details	Mean rank 1	Mean rank 2	Mean rank diff.	n1	n2	Z
0% vs. 0.1% (11 mg/L G*)	66.23	78.43	-12.2	15	15	1.28
0% vs. 0.5% (55 mg/L G*)	66.23	43.67	22.57	15	15	2.367
0% vs. 1% (109 mg/L G*)	66.23	48.43	17.8	15	15	1.867
0% vs. 5% (545 mg/L G*)	66.23	24.23	42	15	15	4.405
0% vs. 10% (1,090 mg/L G*)	66.23	12	54.23	15	15	5.689

### Sheet: Rodeo Rec
RODEO RECOMMENDED A (Fig 2A-B)								RODEO RECOMMENDED B (Fig 2C)
ANOVA Results								ANOVA Results
								Table Analyzed	Rodeo Rec B
Table Analyzed	Rodeo Rec
								Kruskal-Wallis test
Kruskal-Wallis test								P value	<0.0001
P value	0.0004							Exact or approximate P value?	Approximate
Exact or approximate P value?	Approximate							P value summary	****
P value summary	***							Do the medians vary signif. (P < 0.05)?	Yes
Do the medians vary signif. (P < 0.05)?	Yes							Number of groups	5
Number of groups	7							Kruskal-Wallis statistic	25.06
Kruskal-Wallis statistic	24.53
								Data summary
Data summary								Number of treatments (columns)	5
Number of treatments (columns)	7							Number of values (total)	46
Number of values (total)	68
Multiple Comparison Analysis								Multiple Comparison Analysis
Number of families	1							Number of families	1
Number of comparisons per family	6							Number of comparisons per family	4
Alpha	0.05							Alpha	0.05
Dunn's multiple comparisons test	Mean rank diff.	Significant?	Summary	Adjusted P Value	A-?			Dunn's multiple comparisons test	Mean rank diff.	Significant?	Summary	Adjusted P Value	A-?
0% vs. 5% (1,589 mg/L G*)	27.95	Yes	*	0.0126	B	5% (1,589 mg/L G*)		0% vs. 0.1% (32 mg/L G*)	-15.34	No	ns	0.0514	B	0.1% (32 mg/L G*)
0% vs. 10% (3,177 mg/L G*)	25.25	Yes	*	0.0327	C	10% (3,177 mg/L G*)		0% vs. 0.5% (159 mg/L G*)	-10.28	No	ns	0.4168	C	0.5% (159 mg/L G*)
0% vs. 25% (7,943 mg/L G*)	31.1	Yes	**	0.0037	D	25% (7,943 mg/L G*)		0% vs. 1% (318 mg/L G*)	-25.11	Yes	***	0.0003	D	1% (318 mg/L G*)
0% vs. 50% (15,886 mg/L G*)	28.45	Yes	*	0.0104	E	50% (15,886 mg/L G*)		0% vs. 75% (23,829 mg/L G*)	1.889	No	ns	>0.9999	E	75% (23,829 mg/L G*)
0% vs. 100% (31,773 mg/L G*)	40.55	Yes	****	<0.0001	F	100% (31,773 mg/L G*)
0% vs. 200% (63,545 mg/L G*)	37.44	Yes	***	0.0004	G	200% (63,545 mg/L G*)		Test details	Mean rank 1	Mean rank 2	Mean rank diff.	n1	n2	Z
								0% vs. 0.1% (32 mg/L G*)	13.61	28.95	-15.34	9	10	2.488
Test details	Mean rank 1	Mean rank 2	Mean rank diff.	n1	n2	Z		0% vs. 0.5% (159 mg/L G*)	13.61	23.89	-10.28	9	9	1.625
0% vs. 5% (1,589 mg/L G*)	62	34.05	27.95	9	10	3.077		0% vs. 1% (318 mg/L G*)	13.61	38.72	-25.11	9	9	3.97
0% vs. 10% (3,177 mg/L G*)	62	36.75	25.25	9	10	2.78		0% vs. 75% (23,829 mg/L G*)	13.61	11.72	1.889	9	9	0.2986
0% vs. 25% (7,943 mg/L G*)	62	30.9	31.1	9	10	3.423
0% vs. 50% (15,886 mg/L G*)	62	33.55	28.45	9	10	3.132
0% vs. 100% (31,773 mg/L G*)	62	21.45	40.55	9	10	4.464
0% vs. 200% (63,545 mg/L G*)	62	24.56	37.44	9	9	4.017

### Sheet: Rodeo 2%
RODEO 2% A (Fig 3A-B)								RODEO 2% (Fig 3C)
ANOVA Results								ANOVA Results
								Table Analyzed	Rodeo 2% C
Table Analyzed	Rodeo 2% A
								Kruskal-Wallis test
Kruskal-Wallis test								P value	<0.0001
P value	<0.0001							Exact or approximate P value?	Approximate
Exact or approximate P value?	Approximate							P value summary	****
P value summary	****							Do the medians vary signif. (P < 0.05)?	Yes
Do the medians vary signif. (P < 0.05)?	Yes							Number of groups	5
Number of groups	7							Kruskal-Wallis statistic	28
Kruskal-Wallis statistic	37.9
								Data summary
Data summary								Number of treatments (columns)	5
Number of treatments (columns)	7							Number of values (total)	46
Number of values (total)	69
Multiple Comparison Analysis								Multiple Comparison Analysis
Number of families	1							Number of families	1
Number of comparisons per family	6							Number of comparisons per family	4
Alpha	0.05							Alpha	0.05
Dunn's multiple comparisons test	Mean rank diff.	Significant?	Summary	Adjusted P Value	A-?			Dunn's multiple comparisons test	Mean rank diff.	Significant?	Summary	Adjusted P Value	A-?
0% vs. 5% (591 mg/L G*)	22.5	No	ns	0.0727	B	5% (591 mg/L G*)		0% vs. 0.1% (12 mg/L G*)	-29.94	Yes	****	<0.0001	B	0.1% (12 mg/L G*)
0% vs. 10% (1,181 mg/L G*)	38.5	Yes	***	0.0001	C	10% (1,181 mg/L G*)		0% vs. 0.5% (59 mg/L G*)	-19.06	Yes	*	0.0104	C	0.5% (59 mg/L G*)
0% vs. 25% (2,953 mg/L G*)	39.95	Yes	****	<0.0001	D	25% (2,953 mg/L G*)		0% vs. 1% (118 mg/L G*)	-7.511	No	ns	0.8923	D	1% (118 mg/L G*)
0% vs. 50% (5,906 mg/L G*)	24.25	Yes	*	0.0411	E	50% (5,906 mg/L G*)		0% vs. 75% (8,859 mg/L G*)	-7.111	No	ns	>0.9999	E	75% (8,859 mg/L G*)
0% vs. 100% (11,811 mg/L G*)	16	No	ns	0.4466	F	100% (11,811 mg/L G*)
0% vs. 200% (23,623 mg/L G*)	46.66	Yes	****	<0.0001	G	200% (23,623 mg/L G*)		Test details	Mean rank 1	Mean rank 2	Mean rank diff.	n1	n2	Z
								0% vs. 0.1% (12 mg/L G*)	10.89	40.83	-29.94	9	9	4.734
Test details	Mean rank 1	Mean rank 2	Mean rank diff.	n1	n2	Z		0% vs. 0.5% (59 mg/L G*)	10.89	29.94	-19.06	9	9	3.013
0% vs. 5% (591 mg/L G*)	61.55	39.05	22.5	10	10	2.509		0% vs. 1% (118 mg/L G*)	10.89	18.4	-7.511	9	10	1.218
0% vs. 10% (1,181 mg/L G*)	61.55	23.05	38.5	10	10	4.293		0% vs. 75% (8,859 mg/L G*)	10.89	18	-7.111	9	9	1.124
0% vs. 25% (2,953 mg/L G*)	61.55	21.6	39.95	10	10	4.454
0% vs. 50% (5,906 mg/L G*)	61.55	37.3	24.25	10	10	2.704
0% vs. 100% (11,811 mg/L G*)	61.55	45.55	16	10	10	1.784
0% vs. 200% (23,623 mg/L G*)	61.55	14.89	46.66	10	9	5.064

### Sheet: Glyphosate
GLYPHOSATE A (Fig 4A)								GLYPHOSATE B (Fig 4B)
ANOVA Results								ANOVA Results
Table Analyzed	Glyphosate A							Table Analyzed	Glyphosate B
Kruskal-Wallis test								Kruskal-Wallis test
P value	<0.0001							P value	<0.0001
Exact or approximate P value?	Approximate							Exact or approximate P value?	Approximate
P value summary	****							P value summary	****
Do the medians vary signif. (P < 0.05)?	Yes							Do the medians vary signif. (P < 0.05)?	Yes
Number of groups	6							Number of groups	5
Kruskal-Wallis statistic	44.13							Kruskal-Wallis statistic	33.45
Data summary								Data summary
Number of treatments (columns)	6							Number of treatments (columns)	5
Number of values (total)	60							Number of values (total)	45
Multiple Comparison Analysis								Multiple Comparison Analysis
Number of families	1							Number of families	1
Number of comparisons per family	5							Number of comparisons per family	4
Alpha	0.05							Alpha	0.05
Dunn's multiple comparisons test	Mean rank diff.	Significant?	Summary	Adjusted P Value	A-?			Dunn's multiple comparisons test	Mean rank diff.	Significant?	Summary	Adjusted P Value	A-?
0% vs. 5% (600 mg/L G*)	44.8	Yes	****	<0.0001	B	5% (600 mg/L G*)		0% vs. 0.1% (20 mg/L G*)	11.5	No	ns	0.2523	B	0.1% (20 mg/L G*)
0% vs. 10% (1,000 mg/L G*)	22.5	Yes	*	0.0198	C	10% (1,000 mg/L G*)		0% vs. 0.5% (100 mg/L G*)	-13.56	No	ns	0.1138	C	0.5% (100 mg/L G*)
0% vs. 25% (5,000 mg/L G*)	38.3	Yes	****	<0.0001	D	25% (5,000 mg/L G*)		0% vs. 1% (200 mg/L G*)	-9.222	No	ns	0.5443	D	1% (200 mg/L G*)
0% vs. 50% (10,000 mg/L G*)	27.65	Yes	**	0.002	E	50% (10,000 mg/L G*)		0% vs. 75% (15,000 mg/L G*)	-21.22	Yes	**	0.0024	E	75% (15,000 mg/L G*)
0% vs. 100% (20,000 mg/L G*)	13.15	No	ns	0.4609	F	100% (20,000 mg/L G*)
								Test details	Mean rank 1	Mean rank 2	Mean rank diff.	n1	n2	Z
Test details	Mean rank 1	Mean rank 2	Mean rank diff.	n1	n2	Z		0% vs. 0.1% (20 mg/L G*)	16.5	5	11.5	9	9	1.859
0% vs. 5% (600 mg/L G*)	54.9	10.1	44.8	10	10	5.737		0% vs. 0.5% (100 mg/L G*)	16.5	30.06	-13.56	9	9	2.191
0% vs. 10% (1,000 mg/L G*)	54.9	32.4	22.5	10	10	2.881		0% vs. 1% (200 mg/L G*)	16.5	25.72	-9.222	9	9	1.491
0% vs. 25% (5,000 mg/L G*)	54.9	16.6	38.3	10	10	4.905		0% vs. 75% (15,000 mg/L G*)	16.5	37.72	-21.22	9	9	3.43
0% vs. 50% (10,000 mg/L G*)	54.9	27.25	27.65	10	10	3.541
0% vs. 100% (20,000 mg/L G*)	54.9	41.75	13.15	10	10	1.684

### Sheet: POEA
POEA (Fig 5A-B)
ANOVA Results
Table Analyzed	POEA
Kruskal-Wallis test
P value	<0.0001
Exact or approximate P value?	Approximate
P value summary	****
Do the medians vary signif. (P < 0.05)?	Yes
Number of groups	10
Kruskal-Wallis statistic	67.46
Data summary
Number of treatments (columns)	10
Number of values (total)	85
Multiple Comparison Analysis
Number of families	1
Number of comparisons per family	9
Alpha	0.05
Dunn's multiple comparisons test	Mean rank diff.	Significant?	Summary	Adjusted P Value	A-?
0% vs. 0.1% (0 mg/L G*)	8.958	No	ns	>0.9999	B	0.1% (0 mg/L G*)
0% vs. 0.5% (0 mg/L G*)	29.33	No	ns	0.1101	C	0.5% (0 mg/L G*)
0% vs. 1% (0 mg/L G*)	35.38	Yes	*	0.0226	D	1% (0 mg/L G*)
0% vs. 5% (0 mg/L G*)	53.69	Yes	***	0.0001	E	5% (0 mg/L G*)
0% vs. 10% (0 mg/L G*)	44.13	Yes	**	0.0021	F	10% (0 mg/L G*)
0% vs. 25% (0 mg/L G*)	22.51	No	ns	0.5439	G	25% (0 mg/L G*)
0% vs. 50% (0 mg/L G*)	66.41	Yes	****	<0.0001	H	50% (0 mg/L G*)
0% vs. 75% (0 mg/L G*)	65.5	Yes	****	<0.0001	I	75% (0 mg/L G*)
0% vs. 100% (0 mg/L G*)	64.63	Yes	****	<0.0001	J	100% (0 mg/L G*)
Test details	Mean rank 1	Mean rank 2	Mean rank diff.	n1	n2	Z
0% vs. 0.1% (0 mg/L G*)	80.63	71.67	8.958	8	9	0.7471
0% vs. 0.5% (0 mg/L G*)	80.63	51.3	29.33	8	10	2.505
0% vs. 1% (0 mg/L G*)	80.63	45.25	35.38	8	10	3.022
0% vs. 5% (0 mg/L G*)	80.63	26.94	53.69	8	8	4.351
0% vs. 10% (0 mg/L G*)	80.63	36.5	44.13	8	9	3.68
0% vs. 25% (0 mg/L G*)	80.63	58.11	22.51	8	9	1.878
0% vs. 50% (0 mg/L G*)	80.63	14.21	66.41	8	7	5.2
0% vs. 75% (0 mg/L G*)	80.63	15.13	65.5	8	8	5.309
0% vs. 100% (0 mg/L G*)	80.63	16	64.63	8	7	5.06

### Sheet: Mock GBH
MOCK-GBH (Fig 6A-B)
ANOVA Results
Table Analyzed	Mock GBH
Kruskal-Wallis test
P value	<0.0001
Exact or approximate P value?	Approximate
P value summary	****
Do the medians vary signif. (P < 0.05)?	Yes
Number of groups	10
Kruskal-Wallis statistic	64.43
Data summary
Number of treatments (columns)	10
Number of values (total)	89
Multiple Comparison Analysis
Number of families	1
Number of comparisons per family	9
Alpha	0.05
Dunn's multiple comparisons test	Mean rank diff.	Significant?	Summary	Adjusted P Value	A-?
0% vs. 0.1% (20 mg/L G*)	16.92	No	ns	>0.9999	B	0.1% (20 mg/L G*)
0% vs. 0.5% (100 mg/L G*)	-18.19	No	ns	>0.9999	C	0.5% (100 mg/L G*)
0% vs. 1% (200 mg/L G*)	0.08586	No	ns	>0.9999	D	1% (200 mg/L G*)
0% vs. 5% (600 mg/L G*)	19.81	No	ns	0.7918	E	5% (600 mg/L G*)
0% vs. 10% (1,000 mg/L G*)	47.86	Yes	***	0.0002	F	10% (1,000 mg/L G*)
0% vs. 25% (5,000 mg/L G*)	50.03	Yes	**	0.0012	G	25% (5,000 mg/L G*)
0% vs. 50% (10,000 mg/L G*)	20.64	No	ns	0.6787	H	50% (10,000 mg/L G*)
0% vs. 75% (15,000 mg/L G*)	48.61	Yes	***	0.0005	I	75% (15,000 mg/L G*)
0% vs. 100% (20,000 mg/L G*)	2.697	No	ns	>0.9999	J	100% (20,000 mg/L G*)
Test details	Mean rank 1	Mean rank 2	Mean rank diff.	n1	n2	Z
0% vs. 0.1% (20 mg/L G*)	62.36	45.44	16.92	11	9	1.457
0% vs. 0.5% (100 mg/L G*)	62.36	80.56	-18.19	11	9	1.567
0% vs. 1% (200 mg/L G*)	62.36	62.28	0.08586	11	9	0.007395
0% vs. 5% (600 mg/L G*)	62.36	42.56	19.81	11	9	1.706
0% vs. 10% (1,000 mg/L G*)	62.36	14.5	47.86	11	10	4.241
0% vs. 25% (5,000 mg/L G*)	62.36	12.33	50.03	11	6	3.816
0% vs. 50% (10,000 mg/L G*)	62.36	41.72	20.64	11	9	1.778
0% vs. 75% (15,000 mg/L G*)	62.36	13.75	48.61	11	8	4.05
0% vs. 100% (20,000 mg/L G*)	62.36	59.67	2.697	11	9	0.2323

### Sheet: RodeoRec Verif
RODEO RECOMMENDED VERIFICATION (S2A FIg)
ANOVA Results
Table Analyzed	RodeoRec Verif
Kruskal-Wallis test
P value	0.0002
Exact or approximate P value?	Exact
P value summary	***
Do the medians vary signif. (P < 0.05)?	Yes
Number of groups	4
Kruskal-Wallis statistic	12.24
Data summary
Number of treatments (columns)	4
Number of values (total)	16
Multiple Comparison Analysis
Number of families	1
Number of comparisons per family	3
Alpha	0.05
Dunn's multiple comparisons test	Mean rank diff.	Significant?	Summary	Adjusted P Value	B-?
0% vs. 1% (318 mg/L G*)	-6	No	ns	0.2241	A	1% (318 mg/L G*)
0% vs. 25% (7,943 mg/L G*)	-0.75	No	ns	>0.9999	C	25% (7,943 mg/L G*)
0% vs. 100% (31,773 mg/L G*)	5.75	No	ns	0.2629	D	100% (31,773 mg/L G*)
Test details	Mean rank 1	Mean rank 2	Mean rank diff.	n1	n2	Z
0% vs. 1% (318 mg/L G*)	8.25	14.25	-6	4	4	1.782
0% vs. 25% (7,943 mg/L G*)	8.25	9	-0.75	4	4	0.2228
0% vs. 100% (31,773 mg/L G*)	8.25	2.5	5.75	4	4	1.708

### Sheet: Rodeo2% Verif
RODEO 2% VERIFICATION (S2B Fig)
ANOVA Results
Table Analyzed	Rodeo2% Verif
Kruskal-Wallis test
P value	0.0018
Exact or approximate P value?	Exact
P value summary	**
Do the medians vary signif. (P < 0.05)?	Yes
Number of groups	4
Kruskal-Wallis statistic	10.92
Data summary
Number of treatments (columns)	4
Number of values (total)	16
Multiple Comparison Analysis
Number of families	1
Number of comparisons per family	3
Alpha	0.05
Dunn's multiple comparisons test	Mean rank diff.	Significant?	Summary	Adjusted P Value	B-?
0% vs. 1% (118 mg/L G*)	2.625	No	ns	>0.9999	A	1% (118 mg/L G*)
0% vs. 25% (2,953 mg/L G*)	5.25	No	ns	0.3558	C	25% (2,953 mg/L G*)
0% vs. 100% (11,811 mg/L G*)	10.63	Yes	**	0.0048	D	100% (11,811 mg/L G*)
Test details	Mean rank 1	Mean rank 2	Mean rank diff.	n1	n2	Z
0% vs. 1% (118 mg/L G*)	13.13	10.5	2.625	4	4	0.7803
0% vs. 25% (2,953 mg/L G*)	13.13	7.875	5.25	4	4	1.561
0% vs. 100% (11,811 mg/L G*)	13.13	2.5	10.63	4	4	3.158

### Sheet: POEA Verif
POEA Verification (S2C Fig)
ANOVA Results
Table Analyzed	POEA Verif
Kruskal-Wallis test
P value	<0.0001
Exact or approximate P value?	Exact
P value summary	****
Do the medians vary signif. (P < 0.05)?	Yes
Number of groups	4
Kruskal-Wallis statistic	12.93
Data summary
Number of treatments (columns)	4
Number of values (total)	16
Multiple Comparison Results
Number of families	1
Number of comparisons per family	3
Alpha	0.05
Dunn's multiple comparisons test	Mean rank diff.	Significant?	Summary	Adjusted P Value	B-?
0% vs. 1%	3.5	No	ns	0.8955	A	1%
0% vs. 25%	8.5	Yes	*	0.0347	C	25%
0% vs. 100%	11	Yes	**	0.0033	D	100%
Test details	Mean rank 1	Mean rank 2	Mean rank diff.	n1	n2	Z
0% vs. 1%	14.25	10.75	3.5	4	4	1.04
0% vs. 25%	14.25	5.75	8.5	4	4	2.525
0% vs. 100%	14.25	3.25	11	4	4	3.267
