## Supplemental Data Set 3 for "The Impact of Glyphosate-Based Herbicides and Their Components on *Daphnia Magna*"

### Sheet: _Rodeo 2%
	Concentration	Time (min)	A			B			C			D			E			F			G			H			I			J
	0.01	15	46	45	45	53	55	54	60	61	64		43	47	40	51	43	59	62	63	62	63	62	56	56	56	52	52	52		42	45
	0.01	30	48	46	46	54	55	56	65	66	68	49	49	49	51	56	55	64	67	68	79	78	78	57	56	58	57	57	59	50	51	52
	0.01	45	45	46	45	59	61	63	66	66	63	49	48	51	57	56	59	63	66	66	64	65	64	41	55	66	54	58	60	47	48	52
	0.01	60	46	46	48	57	57	58	60	66	74	49	48	48	52	61	55	63	66	67	63	65	67	56	58	67	60	60	61	50	51	51
	0.25	15	56	56	56	43	45	48	53	53	53	51	54	55	59	61	63	67	72	75	39	43	43	55	58	62	63	64	67	55	55	55
	0.25	30	54	56	56	66	65	68	47	47	47	52	54	53	59	61	64	64	63	65	38	37	38	57	59	65	66	68	74	45	43	44
	0.25	45	48	47	49	62	66	70	53	53	52	40	41	40	62	64	67	63	63	68	38	37	37	53	55	54	62	69	73	42	43	43
	0.25	60	48	47	48	65	66	71	49	47	50	44	44	43	63	63	69	62	62	68	39	37	39	59	57	62	64	67	75		49	52
	1	15	63	62	69	66	66	68	68	68	68	52	52	54	45	45	45		12	13	45	45	44	62	66	68	62	62	61	35	33	34
	1	30	65	62	66	53	53	53	57	57	57	37	37	36	43	45	44	40	41	39	35	35	36	50	49	49	49	49	49	30	30	29
	1	45	47	47	47	51	51	52	37	37	36	28	27	28	33	33	34	15	13	14	24	24	24	39	39	39	41	41	40	23	23	25
	1	60	28	28	28	39	39	40	23	23	24	23	24	24	30	29	29	11	13	14	20	20	19	30	29	29	33	33	32	11	11	11
	Concentration	Time (min)	A	B	C	D	E	F	G	H	I	J
	0.01	15	45	54	61	45	43	62	62	56	52	43.5
	0.01	30	46	55	66	49	55	67	78	57	57	51
	0.01	45	45	61	66	49	57	66	64	55	58	48
	0.01	60	46	57	66	48	55	66	65	58	60	51
	0.25	15	56	45	53	54	61	72	43	58	64	55
	0.25	30	56	66	47	53	61	64	38	59	68	44
	0.25	45	48	66	53	40	64	63	37	54	69	43
	0.25	60	48	66	49	44	63	62	39	59	67	50.5
	1	15	63	66	68	52	45	12.5	45	66	62	34
	1	30	65	53	57	37	44	40	35	49	49	30
	1	45	47	51	37	28	33	14	24	39	41	23
	1	60	28	39	23	24	29	13	20	29	33	11
	Concentration	Time (min)	A	B	C	D	E	F	G	H	I	J
	0.01	15	270	324	366	270	258	372	372	336	312	261
	0.01	30	276	330	396	294	330	402	468	342	342	306
	0.01	45	270	366	396	294	342	396	384	330	348	288
	0.01	60	276	342	396	288	330	396	390	348	360	306
	0.25	15	336	270	318	324	366	432	258	348	384	330
	0.25	30	336	396	282	318	366	384	228	354	408	264
	0.25	45	288	396	318	240	384	378	222	324	414	258
	0.25	60	288	396	294	264	378	372	234	354	402	303
	1	15	378	396	408	312	270	75	270	396	372	204
	1	30	390	318	342	222	264	240	210	294	294	180
	1	45	282	306	222	168	198	84	144	234	246	138
	1	60	168	234	138	144	174	78	120	174	198	66
			0.01			0.25			1
		Time (min)	Median -1%	Average	STDEV	Median-25%	Average	STDEV	Median -100%	Average	STDEV
		15	318	314.1	46.9478	333	336.6	51.1038	342	308.1	106.715
		30	336	348.6	57.9275	345	333.6	59.9466	279	275.4	64.7117
		45	345	341.4	45.6465	321	322.2	69.0536	210	202.2	69.2272
		60	345	343.2	43.7081	328.5	328.5	59.1819	156	149.4	51.8035

### Sheet: _Rodeo Rec
	Concentration	Time (min)	A			B			C			D			E			F			G			H			I			J
	0.01	15	50	50	50	60	61	59	71	71	70	73	72	72	54	55	55	58	58	59	61	60	63	74	77	81	53	54	68	66	66	66
	0.01	30	44	46	48	59	58	58	69	67	66	73	74	75	64	65	65	79	80	82	59	60	61	75	77	78	67	67	67	64	66	65
	0.01	45	57	57	58	68	67	71	71	71	70	74	74	78	68	67	67	82	84	85	57	57	60	68	67	72	69	67	71	62	62	62
	0.01	60	48	46	44	61	61	63	69	68	70		70	69	64	65	65	65	67	69	59	57	62	67	67	71	73	73	76	63	62	62
	0.25	15	53	53	51	52	51	50	55	55	55	82	82	82	54	55	53	64	62	63	60	59	59	59	61	60	61	61	60	63	63	64
	0.25	30	60	60	62	56	55	54	63	62	61	80	78	76	54	55	64	63	62	63	61	59	60	53	53	52	68	67	67	62	63	63
	0.25	45	68	68	69	53	53	48	58	57	57	70	71	70	76	75	75	54	54	52		59	63	60	55	54	70	70	69	58	57	60
	0.25	60	66	65	71	43	42	42	45	47	51	65	64	63	61	62	61	48	46	46	69	69	70	65	65	65	61	61	62	56	55	55
	1	15	41	41	41	51	51	50	41	41	40	50	51	58	33	33	33	53	54	54	48	55	54	52	52	51	40	41	40	56	55	57
	1	30	33	32	32	40	38	39	33	32	32	51	51	51	21	21	21	47	46	48	42	42	42	50	50	50	35	35	35	51	51	51
	1	45	25	23	23	31	31	30	18	18	18	21	21	21	18	17	17	44	46	47	31	31	30		30	33	25	27	35	34	33	33
	1	60	21	22	21	26	25	25	19	19	19	29	28	28	18	18	17	27	26	29	28	28	28	0	0	0	21	21	21	22	22	22
	Concentration	Time (min)	A	B	C	D	E	F	G	H	I	J
	0.01	15	50	60	71	72	55	58	61	77	54	66
	0.01	30	46	58	67	74	65	80	60	77	67	65
	0.01	45	57	68	71	74	67	84	57	68	69	62
	0.01	60	46	61	69	69.5	65	67	59	67	73	62
	0.25	15	53	51	55	82	54	63	59	60	61	63
	0.25	30	60	55	62	78	55	63	60	53	67	63
	0.25	45	68	53	57	70	75	54	61	55	70	58
	0.25	60	66	42	47	64	61	46	69	65	61	55
	1	15	41	51	41	51	33	54	54	52	40	56
	1	30	32	39	32	51	21	47	42	50	35	51
	1	45	23	31	18	21	17	46	31	31.5	27	33
	1	60	21	25	19	28	18	27	28	0	21	22
	Concentration	Time (min)	A	B	C	D	E	F	G	H	I	J
	0.01	15	300	360	426	432	330	348	366	462	324	396
	0.01	30	276	348	402	444	390	480	360	462	402	390
	0.01	45	342	408	426	444	402	504	342	408	414	372
	0.01	60	276	366	414	417	390	402	354	402	438	372
	0.25	15	318	306	330	492	324	378	354	360	366	378
	0.25	30	360	330	372	468	330	378	360	318	402	378
	0.25	45	408	318	342	420	450	324	366	330	420	348
	0.25	60	396	252	282	384	366	276	414	390	366	330
	1	15	246	306	246	306	198	324	324	312	240	336
	1	30	192	234	192	306	126	282	252	300	210	306
	1	45	138	186	108	126	102	276	186	189	162	198
	1	60	126	150	114	168	108	162	168	0	126	132
			0.01			0.25			1
		Time (min)	Median -1%	Average	STDEV	Median-25%	Average	STDEV	Median -100%	Average	STDEV
		15	363	374.4	52.8545	357	360.6	52.7219	306	283.8	46.9936
		30	396	395.4	59.4945	366	369.6	43.2851	243	240	60.3324
		45	408	406.2	48.1705	357	372.6	47.7032	174	167.1	51.9625
		60	396	383.1	45.4764	366	345.6	57.1454	129	125.4	49.1894

### Sheet: Control
	Concentration	Time (min)	A			B			C			D			E			F			G			H			I			J
	0	15	71	70	71	74	72	75	64	64	66	67	66	66	66	66	66	46	48	49	55	58	60	65	64	64	62	62	62	63	62	62
	0	30	68	69	69	51	50	55	53	53	52	68	66	72		66	67	46	46	45	61	59	60	62	61	62	62	61	62	63	62	62
	0	45	66	67	66	52	50	52	52	52	52	57	58	59	65	66	64	41	41	41	58	59	59	62	61	60	61	61	59	63	62	62
	0	60	63	60	63	61	61	60	39	39	38	60	61	61	67	66	71	39	39	39	55	54	54	58	58	57	59	61	59	56	55	55
	Concentration	Time (min)	A	B	C	D	E	F	G	H	I	J
	0	15	71	74	64	66	66	48	58	64	62	62
	0	30	69	51	53	68	66.5	46	60	62	62	62
	0	45	66	52	52	58	65	41	59	61	61	62
	0	60	63	61	39	61	67	39	54	58	59	55
	Concentration	Time (min)	A	B	C	D	E	F	G	H	I	J
	0	15	426	444	384	396	396	288	348	384	372	372
	0	30	414	306	318	408	399	276	360	372	372	372
	0	45	396	312	312	348	390	246	354	366	366	372
	0	60	378	366	234	366	402	234	324	348	354	330
			0
		Time (min)	Median	Average	STDEV
		15	384	381	42.638
		30	372	359.7	45.8356
		45	360	346.2	45.0821
		60	351	333.6	57.0754

### Sheet: Rodeo Rec
	Concentration	Time (min)	A			B			C			D			E			F			G			H			I			J
	0.01	15	50	50	50	60	61	59	71	71	70	73	72	72	54	55	55	58	58	59	61	60	63	74	77	81	53	54	68	66	66	66
	0.01	30	44	46	48	59	58	58	69	67	66	73	74	75	64	65	65	79	80	82	59	60	61	75	77	78	67	67	67	64	66	65
	0.01	45	57	57	58	68	67	71	71	71	70	74	74	78	68	67	67	82	84	85	57	57	60	68	67	72	69	67	71	62	62	62
	0.01	60	48	46	44	61	61	63	69	68	70		70	69	64	65	65	65	67	69	59	57	62	67	67	71	73	73	76	63	62	62
	0.25	15	53	53	51	52	51	50	55	55	55	82	82	82	54	55	53	64	62	63	60	59	59	59	61	60	61	61	60	63	63	64
	0.25	30	60	60	62	56	55	54	63	62	61	80	78	76	54	55	64	63	62	63	61	59	60	53	53	52	68	67	67	62	63	63
	0.25	45	68	68	69	53	53	48	58	57	57	70	71	70	76	75	75	54	54	52		59	63	60	55	54	70	70	69	58	57	60
	0.25	60	66	65	71	43	42	42	45	47	51	65	64	63	61	62	61	48	46	46	69	69	70	65	65	65	61	61	62	56	55	55
	1	15	41	41	41	51	51	50	41	41	40	50	51	58	33	33	33	53	54	54	48	55	54	52	52	51	40	41	40	56	55	57
	1	30	33	32	32	40	38	39	33	32	32	51	51	51	21	21	21	47	46	48	42	42	42	50	50	50	35	35	35	51	51	51
	1	45	25	23	23	31	31	30	18	18	18	21	21	21	18	17	17	44	46	47	31	31	30		30	33	25	27	35	34	33	33
	1	60	21	22	21	26	25	25	19	19	19	29	28	28	18	18	17	27	26	29	28	28	28	0	0	0	21	21	21	22	22	22
	Concentration	Time (min)	A	B	C	D	E	F	G	H	I	J
	0.01	15	50	60	71	72	55	58	61	77	54	66
	0.01	30	46	58	67	74	65	80	60	77	67	65
	0.01	45	57	68	71	74	67	84	57	68	69	62
	0.01	60	46	61	69	69.5	65	67	59	67	73	62
	0.25	15	53	51	55	82	54	63	59	60	61	63
	0.25	30	60	55	62	78	55	63	60	53	67	63
	0.25	45	68	53	57	70	75	54	61	55	70	58
	0.25	60	66	42	47	64	61	46	69	65	61	55
	1	15	41	51	41	51	33	54	54	52	40	56
	1	30	32	39	32	51	21	47	42	50	35	51
	1	45	23	31	18	21	17	46	31	31.5	27	33
	1	60	21	25		28	18	27	28	0	21	22
	Concentration	Time (min)	A	B	C	D	E	F	G	H	I	J
	0.01	15	300	360	426	432	330	348	366	462	324	396
	0.01	30	276	348	402	444	390	480	360	462	402	390
	0.01	45	342	408	426	444	402	504	342	408	414	372
	0.01	60	276	366	414	417	390	402	354	402	438	372
	0.25	15	318	306	330	492	324	378	354	360	366	378
	0.25	30	360	330	372	468	330	378	360	318	402	378
	0.25	45	408	318	342	420	450	324	366	330	420	348
	0.25	60	396	252	282	384	366	276	414	390	366	330
	1	15	246	306	246	306	198	324	324	312	240	336
	1	30	192	234	192	306	126	282	252	300	210	306
	1	45	138	186	108	126	102	276	186	189	162	198
	1	60	126	150	0	168	108	162	168	0	126	132
			0.01			0.25			1
		Time (min)	Median -1%	Average	STDEV	Median-25%	Average	STDEV	Median -100%	Average	STDEV
		15	363	374.4	52.8545	357	360.6	52.7219	306	283.8	46.9936
		30	396	395.4	59.4945	366	369.6	43.2851	243	240	60.3324
		45	408	406.2	48.1705	357	372.6	47.7032	174	167.1	51.9625
		60	396	383.1	45.4764	366	345.6	57.1454	129	114	63.3088

### Sheet: Rodeo 2%
	Concentration	Time (min)	A			B			C			D			E			F			G			H			I			J
	0.01	15	46	45	45	53	55	54	60	61	64		43	47	40	51	43	59	62	63	62	63	62	56	56	56	52	52	52		42	45
	0.01	30	48	46	46	54	55	56	65	66	68	49	49	49	51	56	55	64	67	68	79	78	78	57	56	58	57	57	59	50	51	52
	0.01	45	45	46	45	59	61	63	66	66	63	49	48	51	57	56	59	63	66	66	64	65	64	41	55	66	54	58	60	47	48	52
	0.01	60	46	46	48	57	57	58	60	66	74	49	48	48	52	61	55	63	66	67	63	65	67	56	58	67	60	60	61	50	51	51
	0.25	15	56	56	56	43	45	48	53	53	53	51	54	55	59	61	63	67	72	75	39	43	43	55	58	62	63	64	67	55	55	55
	0.25	30	54	56	56	66	65	68	47	47	47	52	54	53	59	61	64	64	63	65	38	37	38	57	59	65	66	68	74	45	43	44
	0.25	45	48	47	49	62	66	70	53	53	52	40	41	40	62	64	67	63	63	68	38	37	37	53	55	54	62	69	73	42	43	43
	0.25	60	48	47	48	65	66	71	49	47	50	44	44	43	63	63	69	62	62	68	39	37	39	59	57	62	64	67	75		49	52
	1	15	63	62	69	66	66	68	68	68	68	52	52	54	45	45	45		12	13	45	45	44	62	66	68	62	62	61	35	33	34
	1	30	65	62	66	53	53	53	57	57	57	37	37	36	43	45	44	40	41	39	35	35	36	50	49	49	49	49	49	30	30	29
	1	45	47	47	47	51	51	52	37	37	36	28	27	28	33	33	34	15	13	14	24	24	24	39	39	39	41	41	40	23	23	25
	1	60	28	28	28	39	39	40	23	23	24	23	24	24	30	29	29	11	13	14	20	20	19	30	29	29	33	33	32	11	11	11
	Concentration	Time (min)	A	B	C	D	E	F	G	H	I	J
	0.01	15	45	54	61	45	43	62	62	56	52	43.5
	0.01	30	46	55	66	49	55	67	78	57	57	51
	0.01	45	45	61	66	49	57	66	64	55	58	48
	0.01	60	46	57	66	48	55	66	65	58	60	51
	0.25	15	56	45	53	54	61	72	43	58	64	55
	0.25	30	56	66	47	53	61	64	38	59	68	44
	0.25	45	48	66	53	40	64	63	37	54	69	43
	0.25	60	48	66	49	44	63	62	39	59	67	50.5
	1	15	63	66	68	52	45	12.5	45	66	62	34
	1	30	65	53	57	37	44	40	35	49	49	30
	1	45	47	51	37	28	33	14	24	39	41	23
	1	60	28	39		24	29	13	20	29	33	11
	Concentration	Time (min)	A	B	C	D	E	F	G	H	I	J
	0.01	15	270	324	366	270	258	372	372	336	312	261
	0.01	30	276	330	396	294	330	402	468	342	342	306
	0.01	45	270	366	396	294	342	396	384	330	348	288
	0.01	60	276	342	396	288	330	396	390	348	360	306
	0.25	15	336	270	318	324	366	432	258	348	384	330
	0.25	30	336	396	282	318	366	384	228	354	408	264
	0.25	45	288	396	318	240	384	378	222	324	414	258
	0.25	60	288	396	294	264	378	372	234	354	402	303
	1	15	378	396	408	312	270	75	270	396	372	204
	1	30	390	318	342	222	264	240	210	294	294	180
	1	45	282	306	222	168	198	84	144	234	246	138
	1	60	168	234	0	144	174	78	120	174	198	66
			0.01			0.25			1
		Time (min)	Median -1%	Average	STDEV	Median-25%	Average	STDEV	Median -100%	Average	STDEV
		15	318	314.1	46.9478	333	336.6	51.1038	342	308.1	106.715
		30	336	348.6	57.9275	345	333.6	59.9466	279	275.4	64.7117
		45	345	341.4	45.6465	321	322.2	69.0536	210	202.2	69.2272
		60	345	343.2	43.7081	328.5	328.5	59.1819	156	135.6	70.2681

### Sheet: POEA
	Concentration	Time (min)	A			B			C			D			E			F			G			H			I			J
	0.01	15	58	64	68	53	54	55	53	53	63	61	60	60	59	60	61	59	60	60	47	46	46	55	55	59	51	50	50	62	61	64
	0.01	30	56	66	66	53	54	54	?	60	61	61	60	61	58	57	59	64	65	67	42	42	40	54	55	54				62	67	69
	0.01	45	71	73	74	48	47	48	55	57	60	62	61	62	55	57	58	61	60	58	37	35	36	53	55	57	41	40	39	59	60	63
	0.01	60	62	68	70	43	41	41	56	57	56	61	61	61	56	55	55	56	55	55	32	32	32	57	57	58	37	36	36	53	55	58
	0.25	15	27	27	27	28	27	26	31	32	33	18	17	17	19	17	18	27	27	27	52	51	51	41	41	41	46	45	46	15	13	12
	0.25	30	22	22	21	29	27	27	24	22	22	11	11	11	16	14	15	26	23	23	50	50	50	32	31	30	44	44	44	12	13	13
	0.25	45	21	22	20		26	27	29	29	29	11	11	10	19	19	18	25	23	24	57	57	57	31	31	30	39	39	38	13	13	12
	0.25	60	31	31	31	26	25	25	30	31	30	11	11	11	16	17	16	25	23	24	58	57	60	27	26	26	39	38	38	11	11	11
	1	15	61	61	61	21	21	22	18	15	13	30	30	30	19	17	19	33	33	33	17	22	17	27	27	27	18	18	18	31	31	30
	1	30		17	19	17	17	17			13	20	21	20	31	31	31	23	23	22	14	14	14	19	18	18	23	23	23	34	33	34
	1	45	15	13	14	0			16	16	16	19	18	19	41	41	40	23	23	23	16	15	16			24	38	38	39	27	26	27
	1	60	23	23	23	37	37	38				25	25	25	34	33	34	23	22	22			14	31	30	30	47	46	46	9	8	7
	Concentration	Time (min)	A	B	C	D	E	F	G	H	I	J
	0.01	15	64	54	53	60	60	60	46	55	50	62
	0.01	30	66	54	60.5	61	58	65	42	54		67
	0.01	45	73	48	57	62	57	60	36	55	40	60
	0.01	60	68	41	56	61	55	55	32	57	36	55
	0.25	15	27	27	32	17	18	27	51	41	46	13
	0.25	30	22	27	22	11	15	23	50	31	44	13
	0.25	45	21	26.5	29	11	19	24	57	31	39	13
	0.25	60	31	25	30	11	16	24	58	26	38	11
	1	15	61	21	15	30	19	33	17	27	18	31
	1	30	18	17	13	20	31	23	14	18	23	34
	1	45	14	0	16	19	41	23	16	24	38	27
	1	60	23	37		25	34	22	14	30	46	8
	Concentration	Time (min)	A	B	C	D	E	F	G	H	I	J
	0.01	15	384	324	318	360	360	360	276	330	300	372
	0.01	30	396	324	363	366	348	390	252	324	0	402
	0.01	45	438	288	342	372	342	360	216	330	240	360
	0.01	60	408	246	336	366	330	330	192	342	216	330
	0.25	15	162	162	192	102	108	162	306	246	276	78
	0.25	30	132	162	132	66	90	138	300	186	264	78
	0.25	45	126	159	174	66	114	144	342	186	234	78
	0.25	60	186	150	180	66	96	144	348	156	228	66
	1	15	366	126	90	180	114	198	102	162	108	186
	1	30	108	102	78	120	186	138	84	108	138	204
	1	45	84	0	96	114	246	138	96	144	228	162
	1	60	138	222	0	150	204	132	84	180	276	48
			0.01			0.25			1
		Time (min)	Median -1%	Average	STDEV	Median-25%	Average	STDEV	Median -100%	Average	STDEV
		15	345	338.4	34.4325	162	179.4	76.1814	144	163.2	81.0333
		30	355.5	316.5	119.76	135	154.8	76.9831	114	126.6	41.2262
		45	342	328.8	65.2871	151.5	162.3	80.6282	126	130.8	71.4311
		60	330	309.6	68.7139	153	162	83.7616	144	143.4	83.112

### Sheet: Summary
	10 D. magna per concentration
	Rodeo-Recommended Verification
	Time (min)	0	0.01	0.25	1	0% STDEV	1% STDEV	25% STDEV	100% STDEV
	0
	15	384	363	357	306	42.638	52.8545	52.7219	46.9936
	30	372	396	366	243	45.8356	59.4945	43.2851	60.3324
	45	360	408	357	174	45.0821	48.1705	47.7032	51.9625
	60	351	396	366	129	57.0754	45.4764	57.1454	63.3088
	75
	Rodeo 2% Verification
	Time (min)	0	0.01	0.25	1	0% STDEV	1% STDEV	25% STDEV	100% STDEV
	0
	15	384	318	333	342	42.638	46.9478	51.1038	106.715
	30	372	336	345	279	45.8356	57.9275	59.9466	64.7117
	45	360	345	321	210	45.0821	45.6465	69.0536	69.2272
	60	351	345	328.5	156	57.0754	43.7081	59.1819	70.2681
	75
	POEA Verification
	Time (min)	0	0.01	0.25	1	0% STDEV	1% STDEV	25% STDEV	100% STDEV
	0
	15	384	345	162	144	42.638	34.4325	76.1814	81.0333
	30	372	355.5	135	114	45.8356	119.76	76.9831	41.2262
	45	360	342	151.5	126	45.0821	65.2871	80.6282	71.4311
	60	351	330	153	144	57.0754	68.7139	83.7616	83.112
	75

### Sheet: Rodeo Rec.1
	Concentration	Time (min)	A			B			C			D			E			F			G			H			I			J
	0.01	15	50	50	50	60	61	59	71	71	70	73	72	72	54	55	55	58	58	59	61	60	63	74	77	81	53	54	68	66	66	66
	0.01	30	44	46	48	59	58	58	69	67	66	73	74	75	64	65	65	79	80	82	59	60	61	75	77	78	67	67	67	64	66	65
	0.01	45	57	57	58	68	67	71	71	71	70	74	74	78	68	67	67	82	84	85	57	57	60	68	67	72	69	67	71	62	62	62
	0.01	60	48	46	44	61	61	63	69	68	70		70	69	64	65	65	65	67	69	59	57	62	67	67	71	73	73	76	63	62	62
	0.25	15	53	53	51	52	51	50	55	55	55	82	82	82	54	55	53	64	62	63	60	59	59	59	61	60	61	61	60	63	63	64
	0.25	30	60	60	62	56	55	54	63	62	61	80	78	76	54	55	64	63	62	63	61	59	60	53	53	52	68	67	67	62	63	63
	0.25	45	68	68	69	53	53	48	58	57	57	70	71	70	76	75	75	54	54	52		59	63	60	55	54	70	70	69	58	57	60
	0.25	60	66	65	71	43	42	42	45	47	51	65	64	63	61	62	61	48	46	46	69	69	70	65	65	65	61	61	62	56	55	55
	1	15	41	41	41	51	51	50	41	41	40	50	51	58	33	33	33	53	54	54	48	55	54	52	52	51	40	41	40	56	55	57
	1	30	33	32	32	40	38	39	33	32	32	51	51	51	21	21	21	47	46	48	42	42	42	50	50	50	35	35	35	51	51	51
	1	45	25	23	23	31	31	30	18	18	18	21	21	21	18	17	17	44	46	47	31	31	30		30	33	25	27	35	34	33	33
	1	60	21	22	21	26	25	25	19	19	19	29	28	28	18	18	17	27	26	29	28	28	28	0	0	0	21	21	21	22	22	22
	Concentration	Time (min)	A	B	C	D	E	F	G	H	I	J
	0.01	15	50	60	71	72	55	58	61	77	54	66
	0.01	30	46	58	67	74	65	80	60	77	67	65
	0.01	45	57	68	71	74	67	84	57	68	69	62
	0.01	60	46	61	69	69.5	65	67	59	67	73	62
	0.25	15	53	51	55	82	54	63	59	60	61	63
	0.25	30	60	55	62	78	55	63	60	53	67	63
	0.25	45	68	53	57	70	75	54	61	55	70	58
	0.25	60	66	42	47	64	61	46	69	65	61	55
	1	15	41	51	41	51	33	54	54	52	40	56
	1	30	32	39	32	51	21	47	42	50	35	51
	1	45	23	31	18	21	17	46	31	31.5	27	33
	1	60	21	25		28	18	27	28	0	21	22
	Concentration	Time (min)	A	B	C	D	E	F	G	H	I	J
	0.01	15	300	360	426	432	330	348	366	462	324	396
	0.01	30	276	348	402	444	390	480	360	462	402	390
	0.01	45	342	408	426	444	402	504	342	408	414	372
	0.01	60	276	366	414	417	390	402	354	402	438	372
	0.25	15	318	306	330	492	324	378	354	360	366	378
	0.25	30	360	330	372	468	330	378	360	318	402	378
	0.25	45	408	318	342	420	450	324	366	330	420	348
	0.25	60	396	252	282	384	366	276	414	390	366	330
	1	15	246	306	246	306	198	324	324	312	240	336
	1	30	192	234	192	306	126	282	252	300	210	306
	1	45	138	186	108	126	102	276	186	189	162	198
	1	60	126	150	0	168	108	162	168	0	126	132
			0			0.01			0.25			1
		Time (min)	Median	Average	STDEV	Median -1%	Average	STDEV	Median-25%	Average	STDEV	Median -100%	Average	STDEV
		15	384	381	42.638	363	374.4	52.8545	357	360.6	52.7219	306	283.8	46.9936
		30	372	359.7	45.8356	396	395.4	59.4945	366	369.6	43.2851	243	240	60.3324
		45	360	346.2	45.0821	408	406.2	48.1705	357	372.6	47.7032	174	167.1	51.9625
		60	351	333.6	57.0754	396	383.1	45.4764	366	345.6	57.1454	129	114	63.3088

### Sheet: Rodeo 2%.1
	Concentration	Time (min)	A			B			C			D			E			F			G			H			I			J
	0.01	15	46	45	45	53	55	54	60	61	64		43	47	40	51	43	59	62	63	62	63	62	56	56	56	52	52	52		42	45
	0.01	30	48	46	46	54	55	56	65	66	68	49	49	49	51	56	55	64	67	68	79	78	78	57	56	58	57	57	59	50	51	52
	0.01	45	45	46	45	59	61	63	66	66	63	49	48	51	57	56	59	63	66	66	64	65	64	41	55	66	54	58	60	47	48	52
	0.01	60	46	46	48	57	57	58	60	66	74	49	48	48	52	61	55	63	66	67	63	65	67	56	58	67	60	60	61	50	51	51
	0.25	15	56	56	56	43	45	48	53	53	53	51	54	55	59	61	63	67	72	75	39	43	43	55	58	62	63	64	67	55	55	55
	0.25	30	54	56	56	66	65	68	47	47	47	52	54	53	59	61	64	64	63	65	38	37	38	57	59	65	66	68	74	45	43	44
	0.25	45	48	47	49	62	66	70	53	53	52	40	41	40	62	64	67	63	63	68	38	37	37	53	55	54	62	69	73	42	43	43
	0.25	60	48	47	48	65	66	71	49	47	50	44	44	43	63	63	69	62	62	68	39	37	39	59	57	62	64	67	75		49	52
	1	15	63	62	69	66	66	68	68	68	68	52	52	54	45	45	45		12	13	45	45	44	62	66	68	62	62	61	35	33	34
	1	30	65	62	66	53	53	53	57	57	57	37	37	36	43	45	44	40	41	39	35	35	36	50	49	49	49	49	49	30	30	29
	1	45	47	47	47	51	51	52	37	37	36	28	27	28	33	33	34	15	13	14	24	24	24	39	39	39	41	41	40	23	23	25
	1	60	28	28	28	39	39	40	23	23	24	23	24	24	30	29	29	11	13	14	20	20	19	30	29	29	33	33	32	11	11	11
	Concentration	Time (min)	A	B	C	D	E	F	G	H	I	J
	0.01	15	45	54	61	45	43	62	62	56	52	43.5
	0.01	30	46	55	66	49	55	67	78	57	57	51
	0.01	45	45	61	66	49	57	66	64	55	58	48
	0.01	60	46	57	66	48	55	66	65	58	60	51
	0.25	15	56	45	53	54	61	72	43	58	64	55
	0.25	30	56	66	47	53	61	64	38	59	68	44
	0.25	45	48	66	53	40	64	63	37	54	69	43
	0.25	60	48	66	49	44	63	62	39	59	67	50.5
	1	15	63	66	68	52	45	12.5	45	66	62	34
	1	30	65	53	57	37	44	40	35	49	49	30
	1	45	47	51	37	28	33	14	24	39	41	23
	1	60	28	39		24	29	13	20	29	33	11
	Concentration	Time (min)	A	B	C	D	E	F	G	H	I	J
	0.01	15	270	324	366	270	258	372	372	336	312	261
	0.01	30	276	330	396	294	330	402	468	342	342	306
	0.01	45	270	366	396	294	342	396	384	330	348	288
	0.01	60	276	342	396	288	330	396	390	348	360	306
	0.25	15	336	270	318	324	366	432	258	348	384	330
	0.25	30	336	396	282	318	366	384	228	354	408	264
	0.25	45	288	396	318	240	384	378	222	324	414	258
	0.25	60	288	396	294	264	378	372	234	354	402	303
	1	15	378	396	408	312	270	75	270	396	372	204
	1	30	390	318	342	222	264	240	210	294	294	180
	1	45	282	306	222	168	198	84	144	234	246	138
	1	60	168	234	0	144	174	78	120	174	198	66
			0			0.01			0.25			1
		Time (min)	Median	Average	STDEV	Median -1%	Average	STDEV	Median-25%	Average	STDEV	Median -100%	Average	STDEV
		15	384	381	42.638	318	314.1	46.9478	333	336.6	51.1038	342	308.1	106.715
		30	372	359.7	45.8356	336	348.6	57.9275	345	333.6	59.9466	279	275.4	64.7117
		45	360	346.2	45.0821	345	341.4	45.6465	321	322.2	69.0536	210	202.2	69.2272
		60	351	333.6	57.0754	345	343.2	43.7081	328.5	328.5	59.1819	156	135.6	70.2681

### Sheet: POEA.1
	Concentration	Time (min)	A			B			C			D			E			F			G			H			I			J
	0.01	15	58	64	68	53	54	55	53	53	63	61	60	60	59	60	61	59	60	60	47	46	46	55	55	59	51	50	50	62	61	64
	0.01	30	56	66	66	53	54	54	?	60	61	61	60	61	58	57	59	64	65	67	42	42	40	54	55	54				62	67	69
	0.01	45	71	73	74	48	47	48	55	57	60	62	61	62	55	57	58	61	60	58	37	35	36	53	55	57	41	40	39	59	60	63
	0.01	60	62	68	70	43	41	41	56	57	56	61	61	61	56	55	55	56	55	55	32	32	32	57	57	58	37	36	36	53	55	58
	0.25	15	27	27	27	28	27	26	31	32	33	18	17	17	19	17	18	27	27	27	52	51	51	41	41	41	46	45	46	15	13	12
	0.25	30	22	22	21	29	27	27	24	22	22	11	11	11	16	14	15	26	23	23	50	50	50	32	31	30	44	44	44	12	13	13
	0.25	45	21	22	20		26	27	29	29	29	11	11	10	19	19	18	25	23	24	57	57	57	31	31	30	39	39	38	13	13	12
	0.25	60	31	31	31	26	25	25	30	31	30	11	11	11	16	17	16	25	23	24	58	57	60	27	26	26	39	38	38	11	11	11
	1	15	61	61	61	21	21	22	18	15	13	30	30	30	19	17	19	33	33	33	17	22	17	27	27	27	18	18	18	31	31	30
	1	30		17	19	17	17	17			13	20	21	20	31	31	31	23	23	22	14	14	14	19	18	18	23	23	23	34	33	34
	1	45	15	13	14	0			16	16	16	19	18	19	41	41	40	23	23	23	16	15	16			24	38	38	39	27	26	27
	1	60	23	23	23	37	37	38				25	25	25	34	33	34	23	22	22			14	31	30	30	47	46	46	9	8	7
	Concentration	Time (min)	A	B	C	D	E	F	G	H	I	J
	0.01	15	64	54	53	60	60	60	46	55	50	62
	0.01	30	66	54	60.5	61	58	65	42	54		67
	0.01	45	73	48	57	62	57	60	36	55	40	60
	0.01	60	68	41	56	61	55	55	32	57	36	55
	0.25	15	27	27	32	17	18	27	51	41	46	13
	0.25	30	22	27	22	11	15	23	50	31	44	13
	0.25	45	21	26.5	29	11	19	24	57	31	39	13
	0.25	60	31	25	30	11	16	24	58	26	38	11
	1	15	61	21	15	30	19	33	17	27	18	31
	1	30	18	17	13	20	31	23	14	18	23	34
	1	45	14	0	16	19	41	23	16	24	38	27
	1	60	23	37		25	34	22	14	30	46	8
	Concentration	Time (min)	A	B	C	D	E	F	G	H	I	J
	0.01	15	384	324	318	360	360	360	276	330	300	372
	0.01	30	396	324	363	366	348	390	252	324	0	402
	0.01	45	438	288	342	372	342	360	216	330	240	360
	0.01	60	408	246	336	366	330	330	192	342	216	330
	0.25	15	162	162	192	102	108	162	306	246	276	78
	0.25	30	132	162	132	66	90	138	300	186	264	78
	0.25	45	126	159	174	66	114	144	342	186	234	78
	0.25	60	186	150	180	66	96	144	348	156	228	66
	1	15	366	126	90	180	114	198	102	162	108	186
	1	30	108	102	78	120	186	138	84	108	138	204
	1	45	84	0	96	114	246	138	96	144	228	162
	1	60	138	222	0	150	204	132	84	180	276	48
			0			0.01			0.25			1
		Time (min)	Median	Average	STDEV	Median -1%	Average	STDEV	Median-25%	Average	STDEV	Median -100%	Average	STDEV
		15	384	381	42.638	345	338.4	34.4325	162	179.4	76.1814	144	163.2	81.0333
		30	372	359.7	45.8356	355.5	316.5	119.76	135	154.8	76.9831	114	126.6	41.2262
		45	360	346.2	45.0821	342	328.8	65.2871	151.5	162.3	80.6282	126	130.8	71.4311
		60	351	333.6	57.0754	330	309.6	68.7139	153	162	83.7616	144	143.4	83.112
