## Supplemental Data Set 4 for "The Impact of Glyphosate-Based Herbicides and Their Components on *Daphnia Magna*"

### Sheet: DR Median Time
	Median Time Until Death (Hour : Minute : Second)
	Stock Solution	0	0.01	0.02	0.03	0.04	0.05	0.075	0.1	0.25	0.3	0.5	0.75	1	2
	Roundup-WGK (12D, 2017-#1)	NA	NA	0:55:13	0:24:21	0:17:53
	(12D, 2017-#3)	NA					0:08:50	0:03:40	0:02:59
	Rodeo-Recom. (5D, 2017-02-04)	NA	NA				NA		NA					00:37:00	00:20:00
	(6D, 2017-12-20)	NA								03:14:00		02:06:00	01:08:00
	Rodeo-2% (5D, 2017-02-04)	NA	NA		NA		NA		NA		NA
	(6D, 2017-12-20)	NA								06:32:00		02:40:00	02:19:00
	Glyphosate (6D, 2017-07-18)	NA	NA		NA				NA		NA			NA
	POEA (6D, 2017-07-18)	NA	05:18:00				NA		NA	03:49:00		02:52:00		02:16:00
	Mock-GBH (6D, 2017-07-18)	NA	NA				NA		02:30:00	NA		04:22:00	NA	07:23:00
	Notes:
	A gray box indicates that the concentration was not tested.
	“NA” indicates fewer than half of the population died by the end of the experiment.

### Sheet: Roundup
2017 Experiment-1		Roundup		Total=12	25mls
4%:			3%:			2%:			1%:			0
	Min:Sec	Total Dead:		Min:Sec	Total Dead:		Min:Sec	Total Dead:		Min:Sec	Total Dead:		Hours	Total Dead:
	0:15:57	2		0:22:19	1		0:50:14	1		04:57:02	1		8 hours	0
	0:16:14	3		0:22:36	2		0:50:54	2
LD50:	00:16:56	6	LD50:	00:24:17	6		0:53:24	4
	0:17:53	7		0:24:21	8		0:53:52	5
	0:20:10	8		0:34:10	10	LD50:	0:54:33	7
	0:23:22	10		0:35:45	12		0:55:13	8
	0:23:46	12					01:01:40	9
							1:45:30	10
							01:45:45	12
										24 hours	1		24 hours	0
2017 Experiment-2		Roundup		Total=12	25mls
5%:			7.5%:			10%:			0
	Min:Sec	Total Dead:		Min:Sec	Total Dead:		Min:Sec	Total Dead:		Hours	Total Dead:
	06:28:00	1		01:53:00	1		01:39:00	1		8	0
	07:40:00	3		02:45:00	2		02:07:00	3		24	0
	08:15:00	4		03:03:00	3		02:12:00	4
	08:24:00	5		03:04:00	5	LD50:	00:02:59	8
LD50:	00:08:50	6	LD50:	00:03:40	6		03:09:00	9
	09:05:00	7		04:18:00	8		03:19:00	10
	09:32:00	8		04:39:00	9		03:40:00	11
	09:46:00	9		05:06:00	11		04:04:00	12
	09:49:00	10		05:25:00	12
	10:00:00	11
	11:39:00	12

### Sheet: 2017-02-04
		Survival Rate Analysis			Total D. magna / concentration = 5			15mls	2017-02-04
	Stock Solution	Time		2	1	0.1	0.05	0.01	0
		Hours	Minutes	Total Dead	Total Dead	Total Dead	Total Dead	Total Dead	Total Dead
	Rodeo-Rec	0	0	0	0	0	0	0	0
	Rodeo-Rec	0	16	1
	Rodeo-Rec	0	18	2
	Rodeo-Rec	0	20	3
	Rodeo-Rec	0	22	4
	Rodeo-Rec	0	23	5
	Rodeo-Rec	0	37		3
	Rodeo-Rec	0	50		4
	Rodeo-Rec	0.6	36		5
	Rodeo-Rec	8	0
	Rodeo-Rec	20	0			3	5
	Rodeo-Rec	21	0			5		5	0
	Stock Solution			0.3	0.1	0.05	0.03	0.01	0
		Hhours	Minutes	Total Dead	Total Dead	Total Dead	Total Dead	Total Dead	Total Dead
	Rodeo-2%	0	0	0	0	0	0	0	0
	Rodeo-2%	4	2	1
	Rodeo-2%	8
	Rodeo-2%	17				2
	Rodeo-2%	18			1
	Rodeo-2%	19	0	5	1	2	0	0	0

### Sheet: 2017-07-18
		Survival Rate Analysis				Total D. magna / concentration = 6			15mls		2017-07-18
	Stock Solution	Time		1	0.75	0.5	0.25	0.1	0.05	0.01	0
		Hours	Minutes	Total Dead		Total Dead	Total Dead	Total Dead	Total Dead	Total Dead	Total Dead
	POEA	0	0	0		0	0	0	0	0	0
	POEA	1	7	1
	POEA	1	30	2
	POEA	1	55			1
	POEA	2	4			2
	POEA	2	16	3
	POEA	2	45				1
	POEA	2	47				2
	POEA	2	52			3
	POEA	2	59						1
	POEA	3	41							1
	POEA	3	44	4
	POEA	3	49				3
	POEA	4	4							2
	POEA	4	47	5
	POEA	5	5			4
	POEA	5	18							3
	POEA	6	23							4
	POEA	6	28						2
	POEA	6	43	6
	POEA	7	43					1
	POEA	8									0
	POEA	22						6	6
	POEA	23				5	5			6
	POEA	31				6	5				0
	Stock Solution			1	0.75	0.5	0.25	0.1	0.05	0.01	0
		Hours	Minutes	Total Dead	Total Dead	Total Dead	Total Dead	Total Dead	Total Dead	Total Dead	Total Dead
	Mock-GBH	0	0	0	0	0	0	0	0	0	0
	Mock-GBH	1	52					1
	Mock-GBH	1	57					2
	Mock-GBH	2	30					3
	Mock-GBH	3	19						1
	Mock-GBH	3	21					4
	Mock-GBH	3	32			1
	Mock-GBH	3	34			2
	Mock-GBH	3	38		1
	Mock-GBH	3	55							1
	Mock-GBH	4	22			3
	Mock-GBH	4	29						2
	Mock-GBH	4	31							2
	Mock-GBH	5	5			4
	Mock-GBH	6	23			5
	Mock-GBH	6	54	1
	Mock-GBH	7	9				1
	Mock-GBH	7	10			6	2
	Mock-GBH	7	14	2
	Mock-GBH	7	16		2
	Mock-GBH	7	23	3
	Mock-GBH	8
	Mock-GBH	23					6
	Mock-GBH	24		6	6			6	6	3	0
				1	0.3	0.1	0.03	0.01	0
		Hhours	Minutes	Total Dead	Total Dead	Total Dead	Total Dead	Total Dead	Total Dead
	Glyphosate	8	0	0	0	0	0	0	0
	Glyphosate	24	0	0	0	0	0	0	0

### Sheet: 2017-12-20
		Survival Rate Analysis		Total D. magna / concentration = 6		15mls	2017-12-20
	Stock Solution	Time		0.75	0.5	0.25	0
		Hours	Minutes	Total Dead	Total Dead	Total Dead	Total Dead
	Rodeo-Rec	0	0	0	0	0	0
	Rodeo-Rec	0	40	1
	Rodeo-Rec	0	41	2
	Rodeo-Rec	1	8	3
	Rodeo-Rec	1	11		1
	Rodeo-Rec	1	25	4
	Rodeo-Rec	1	40		2
	Rodeo-Rec	2	6	5	3
	Rodeo-Rec	2	8			1
	Rodeo-Rec	2	26		5
	Rodeo-Rec	2	27	6
	Rodeo-Rec	3	11		6
	Rodeo-Rec	3	13			2
	Rodeo-Rec	3	14			3
	Rodeo-Rec	3	52			5
	Rodeo-Rec	5	17			6
	Rodeo-Rec	8					0
	Stock Solution			0.75	0.5	0.25	0
		Hours	Minutes	Total Dead	Total Dead	Total Dead	Total Dead
	Rodeo-2%	0	0	0	0	0	0
	Rodeo-2%	2	18	2
	Rodeo-2%	2	19	3	1
	Rodeo-2%	2	37	4
	Rodeo-2%	2	38	5
	Rodeo-2%	2	39		2
	Rodeo-2%	2	40		3
	Rodeo-2%	3	19		4
	Rodeo-2%	3	39	6
	Rodeo-2%	3	56			1
	Rodeo-2%	4	17		5
	Rodeo-2%	4	18		6
	Rodeo-2%	6	8			2
	Rodeo-2%	6	32			3
	Rodeo-2%	8					0
	Rodeo-2%	24				6	0
