## Supplemental Data Set 5 for "The Impact of Glyphosate-Based Herbicides and Their Components on *Daphnia Magna*"

### Sheet: S1 Fig
		Redeo 2%			Redeo Recommended			Glyphosate			POEA			Glyphosate + POEA						2018 Control						RoundUp
Time	A	B	C	A	B	C	A	B	C	A	B	C	A	B	C	A	B	C	D	E	F	G	H	I	J			Median	Average	STDev
5	330	474	504	510	360	420	480	426	330	474	294	492	210	216	180	414												417	382.125	111.32
10	348	348	522	546	486	366	444	444	330		288	474	174	174	174	435	432											399	374.062	121.563
15	342	348	468	474	384	378	426	438	318	468	360	510	258	246	144	426	444	384	396	396	288	348	384	372	372	426	312	384	374.444	79.4817
20	378	366	450	468	372	414	450	444	384	480	390	462	222	234	156													390	378	98.6683
25	336	354	462	450	360	387	522	432	330	486	294	426	228	276	138													360	365.4	103.54
30	348	384	420	450	342	396	540	444	336	420	300	414	192	228	132	414	306	318	408	399	276	360	372	372	372	312		372	355.962	85.4655
35	300	342	402	462	348	486	492	432	330	474	336	426	288	240	132													348	366	101.621
40	294	330	396	462	366	468	456	420	336	450	270	390	234	300	126													366	353.2	97.353
45	312	336	390	468	348	438	504	402	348				264		144	396	312	312	348	390	246	354	366	366	372			354	353.143	77.2647
50	348	318	438				486	462	336				198	210	132													336	325.333	124.88
55													210	204	132	378	366	234	366	402	234	324	348	354	330			330	298.615	84.7167
																											averaged	368.727	356.935	98.7159
		RoundUp			MIN	MAX
	Exp1	Time			126	546
		10	435
		20	456
	Exp2	Time
		5	414
		10	432
		15	426
	Exp3	Time
		15	312
		30	312
